# A tetracycline antibiotic minocycline prevents early aging phenotypes in mice heterozygous for RP58

**DOI:** 10.1101/2021.09.18.460879

**Authors:** Tomoko Tanaka, Shinobu Hirai, Hiroyuki Manabe, Kentaro Endo, Yasumasa Nishito, Hiroko Shimbo, Hikari Yoshitane, Haruo Okado

**Affiliations:** Department of Psychiatry & Behavioral Science, Tokyo Metropolitan Institute of Medical Science, Tokyo, 156-8506, Japan; Department of Basic Medical Science, Tokyo Metropolitan Institute of Medical Science, Tokyo, 156-8506, Japan; Laboratory of Neural Information, Graduate School of Brain Science, Doshisha University, Kyoto, 610-0394, Japan; Center for Basic Technology Research, Tokyo Metropolitan Institute of Medical Science, Tokyo, 156-8506, Japan

**Keywords:** aging, DNA damage, DNA repair, inflammation, RP58

## Abstract

**Summary:** In humans, cognitive and motor functions develop in association with maturation, followed by a decline in advancing age. In this study, we aimed to provide a method for extending healthy lifespan by preventing age-related phenomena. Therefore, we focused on RP58, a transcriptional repressor, whose expression is reduced during aging in the human cortex. In the *Rp58* hetero-knockout (KO) mice, object location memory was impaired even at 4–5 months, while it was normal in the wild-type mice at 4–5 months but was impaired at 12–18 months. These results indicate an early onset of impaired spatial memory in the mutant mice. As the underlying mechanism, the *Rp58* hetero-KO mice showed early onset of DNA damage accumulation and microglial activation in the dentate gyrus due to a DNA repair defect that is generally observed with aging. As another hallmark of aging, we focused on mitochondrial function and detected mitochondrial abnormalities in the *Rp58* hetero-KO mice at 4–5 months. Notably, continuous treatments with minocycline, a neuroprotective and anti-inflammatory antibiotic, prevented the facilitation of age-related phenomena in the *Rp58* hetero-KO mice. These results suggest the availability of the *Rp58* hetero-KO mice as a novel mouse model of human-like early aging and provide a therapeutic strategy to prevent age-related phenomena using minocycline.

**Highlight:**

- *Rp58* hetero-KO mice exhibit early aging phenotypes including impairment of spatial cognition
- *Rp58* hetero-KO mice show early accumulation of DNA damage due to a defect in the DNA repair system
- Treatment with minocycline prevented cognitive dysfunction observed in *Rp58* hetero-KO mice
