## Supplementary material for "A tetracycline antibiotic minocycline prevents early aging phenotypes in mice heterozygous for RP58": Key resource table

### Sheet: Sheet1
	REAGENT OR RESOURCE	SOURCE	IDENTIFIER
	Antibody and drug
	Mouse anti-NeuN	Merck., Darmstadt, Germany	Cat# MAB377
	Chicken anti-RP58	Takahashi et al., 2008	N/A
	Rabbit anti-ssDNA	IBL., Gunma, Japan	Cat# 18731
	Rabbit anti-gamma H2AX	Abcam., Cambridge, United Kingdom
	Rabbit anti-Iba1	FUJIFILM., Tokyo, Japan	Cat# 019-19741
	Rat anti-CD68	Abcam., Cambridge, United Kingdom	Cat# ab955
	Minocycline Hydrochloride	Sigma-Aldrich	Cat# M9511
	Mice
	RP58 knock-out mice	Okado et al., 2009	Resource No nbio054
	Software
	FIJI	ImageJ	http://imagej.net/software/fiji/
	Open Ephys GUI	Open ephys	https://open-ephys.org/resources-overview
	Matlab	MathWorks	https://jp.mathworks.com/products/matlab.html
